# CNS antigen-specific control of early B-lineage development in the meninges

**DOI:** 10.1101/2021.06.03.446985

**Authors:** Yan Wang, Dianyu Chen, Di Xu, Chao Huang, Danyang He, Heping Xu

## Abstract

The random V(D)J recombination of immunoglobulins (Ig) loci often creates autoreactive B cell progenitors expressing self-recognized B-cell receptors (BCRs)^1^, which are eliminated or inactivated through an autoantigen-dependent central tolerance checkpoint to prevent autoimmune reactions^2,3^, a process thought to be restricted to the bone marrow (BM) in the adult mammals^4^. Here we report that early developing B cells are also present in the meninges of mice at all ages. Single cell RNA-sequencing (scRNA-seq) analysis revealed a consecutive trajectory of meningeal developing B cells in mice and non-human primates (NHPs). Parabiosis together with lineage tracing of hematopoietic stem cells (HSCs) showed that meningeal developing B cells are continuously replenished from the HSC-derived progenitors via a circulation-independent route. Importantly, autoreactive immature B cells which recognize myelin oligodendrocyte glycoprotein (MOG)^5^, a central nervous system (CNS)-specific antigen, are eliminated from the meninges but not BM. Furthermore, genetic deletion of MOG restored the self-reactive B cells in the meninges. Thus, we propose that meninges function as a unique reservoir for B cell development, allowing *in situ* negative selection of CNS-antigen-autoreactive B cells to ensure a local non-self-reactive immune repertoire.
