## Supplemental table 4 for "CNS antigen-specific control of early B-lineage development in the meninges"

### Sheet: Sheet1
REAGENT or RESOURCE	SOURCE	IDENTIFIER
Antibodies
FITC anti-mouse CD45	Biolegend	Cat# 103108
FITC anti-mouse CD45.1	Biolegend	Cat# 110706
PE anti-mouse CD45.2	Biolegend	Cat# 109808
PE anti-mouse CD43	Biolegend	Cat# 143205
PE/Cyanine7 anti-mouse CD24	Biolegend	Cat# 101821
APC anti-mouse CD45	Biolegend	Cat# 103112
APC anti-mouse CD3ε	Biolegend	Cat# 100312
APC anti-mouse Ly-6G/Ly-6C (Gr1)	Biolegend	Cat# 108412
APC anti-mouse TCR β chain	Biolegend	Cat# 109212
APC Anti-mouse TCR γ/δ chain	Biolegend	Cat# 118116
APC anti-mouse CD11b	Biolegend	Cat# 101212
APC anti-mouse CD11c	Biolegend	Cat# 117310
Alexa Fluor® 700 anti-mouse CD117 (c-Kit)	Biolegend	Cat# 105845
PE anti-mouse CD135 (Flt3)	Biolegend	Cat# 135305
PE/Cyanine7 anti-mouse Ly-6A/E (Sca-1)	Biolegend	Cat# 108114
Brilliant Violet 421 anti-mouse CD127	Biolegend	Cat# 135027
Brilliant Violet 785 anti-mouse CD45	Biolegend	Cat# 103149
FITC anti-mouse CD3ε	Biolegend	Cat# 100306
Brilliant Violet 510 anti-mouse CD11b	Biolegend	Cat# 101263
Brilliant Violet 605 anti-mouse CD19	Biolegend	Cat# 115540
Alexa Fluor 700 anti-mouse IgD	Biolegend	Cat# 405730
APC anti-human CD11b	Biolegend	Cat# 301310
Brilliant Violet 510 anti-mouse/human CD45R/B220	Biolegend	Cat# 103248
Alexa Fluor® 647 anti-mouse/human CD45R/B220	Biolegend	Cat# 103226
TotalSeq™-B0301 anti-mouse Hashtag 1 Antibody	Biolegend	Cat# 155831
TotalSeq™-B0302 anti-mouse Hashtag 2 Antibody	Biolegend	Cat# 155833
TotalSeq™-B0303 anti-mouse Hashtag 3 Antibody	Biolegend	Cat# 155835
TotalSeq™-B0304 anti-mouse Hashtag 4 Antibody	Biolegend	Cat# 155837
TotalSeq™-B0305 anti-mouse Hashtag 5 Antibody	Biolegend	Cat# 155839
TotalSeq™-B0306 anti-mouse Hashtag 6 Antibody	Biolegend	Cat# 155841
PerCP-Cy™5.5 Rat anti-mouse CD45R/B220	BD Biosciences	Cat# 552771
FITC anti-NHP CD45	BD Biosciences	Cat# 557803
APC-Cy™7 anti-human CD3	BD Biosciences	Cat# 557757
Purified NA/LE anti-mouse CD16/CD32	BD Biosciences	Cat# 553140
eFluor® 450 anti-mouse IgM	Thermo Fisher Scientific	Cat# 48-5890-82
Rabbit polyclonal to LYVE-1	Abcam	Cat# ab14917
Cy™2 AffiniPure Donkey Anti-Rabbit IgG (H+L)	Jackson Immunoresearch	Cat# 711-225-152
Cy™3 AffiniPure Donkey Anti-Rabbit IgG (H+L)	Jackson Immunoresearch	Cat# 711-165-152
HisTag Alexa Fluor 647 Antibody (Clone AD1.1.10R)	R&D	Cat# IC0501R-100UG
Proteins, Chemicals and Kits
Fixable Viability Dye eFluor 780	Thermo Fisher Scientific	Cat# 65-0865-14
Fixable Viability Dye eFluor 450	Thermo Fisher Scientific	Cat# 65-0863-18
OsteoSense 680EX	PerkinElmer	Cat# NEV10725EX
Tamoxifen	Sigma	Cat# T5648-1G
Collagenase D	Roche	Cat# 11088882001
DNase I	Roche	Cat# 10104159001
iScript™ Reverse Transcription Supermix for RT-qPCR	Biorad	Cat# 1708841
iTaq™ Universal SYBR® Green Supermix	Biorad	Cat# 1725121
Chromium Next GEM Single Cell 3ʹ GEM Kit v3.1	10x Genomics	Cat# 1000123
Chromium Next GEM Single Cell 3ʹ Library Kit v3.1	10x Genomics	Cat# 1000157
Chromium Next GEM Single Cell 3ʹ Gel Bead Kit v3.1	10x Genomics	Cat# 1000122
Dynabeads MyOne SILANE	10x Genomics	Cat# 2000048
Chromium Next GEM Chip G Single Cell Kit	10x Genomics	Cat# 1000120
Chromium i7 multiplex kit, 96 reactions	10x Genomics	Cat# 120262
Chromium Single Cell 3′ Feature Barcode Library Kit v3.1	10x Genomics	Cat# 1000079
Chromium i7 Multiplex Kit	10x Genomics	Cat# 120262
Oligonucleotides for qPCR
Q_mIl7_F	TsingKe	5′-CCTCCACTGATCCTTGTTCTG-3'
Q_mIl7_R	TsingKe	5′-TCGGGCAATTACTATCAGTTCC-3'
Q_mCxcl12_F	TsingKe	5′-CGCTCTGCATCAGTGACG-3'
Q_mCxcl12_R	TsingKe	5′-TGAAGGGCACAGTTTGGAG-3'
